# Stage-specific gene ratios highlight genes and mechanisms related to presymptomatic and symptomatic Multiple Myeloma

**DOI:** 10.1101/2024.11.04.621824

**Authors:** Grigoris Georgiou, George Minadakis, Nestoras Karathanasis, Kyriaki Savva, Efi Athieniti, Marilena M Bourdakou, George M Spyrou

## Abstract

**Background/aim:** Multiple Myeloma is the second most common blood cancer, characterised by the accumulation of malignant plasma cells and the production of large amounts of a monoclonal immunoglobulin protein, in the bone marrow. The identification and progression/behaviour of molecular markers across stages remains a scientific challenge. This work aims to provide a holistic approach to the understanding of the disease progression, providing specific methodologies and candidate biomarkers, able to characterise and distinguish the disease state across stages.

**Materials and methods:** Two large bulk RNA datasets were used to collect and integrate stage-specific information at the gene level by means of: (a) differential expression analysis to obtain differential expressed genes (DEGs), (b) a recently introduced computational methodology able to detect monotonically expressed genes (MEGs), (c) a proposed computational methodology that uses pairs of MEGs at sample level, to classify and discriminate different stages of Multiple Myeloma. Additional numerical metrics were applied to rank the performance of these pairs across samples, facilitating the characterization and differentiation of disease stages. Validation was conducted using five additional external datasets, which were then utilised to enrich the final selection of top-rated genes identified from the two bulk RNA datasets under study. The final top-ranked genes were further used for pathway enrichment analysis in order to provide candidate pathways per stage.

**Results:** We first show that MEGs provide better statistics than DEGs, both at gene and pathway level analysis. Secondly, we show that the proposed computational methodology by means of MEGs reveals short lists of high discriminative genes across stages, which in turn highlight significant groups of pathways.

**Conclusion:** We integrated traditional analysis of DEGs with a recently introduced methodology for identifying MEGs, creating a novel computational approach capable of identifying highly discriminative genes and pathways that can serve as candidate markers for stage identification in a single sample.

**Highlights:**

- A novel computational approach was used to identify Monotonically Expressed Genes (MEGs) whose expression was constantly increasing or decreasing. Genes such as RB1, CD27, TP53, and MCL1, previously highlighted in Multiple Myeloma, showed a consistent monotonic pattern, providing potential indicators for tracking the progression from the pre-malignant stages to active Multiple Myeloma.
- The study calculated gene pair ratios using MEGs characterised by normal distribution and low dispersion. These ratios effectively distinguished healthy from disease samples, although the discrimination between disease stages (MGUS, SMM, MM) was less clear due to their overlapping molecular profiles.
- Enrichment analysis of significant gene pairs identified critical pathways affected during Multiple Myeloma progression, such as bone disease-related calcium pathways, glucocorticoid-regulated functions, and cardiac and neurological systems. These findings align with known clinical manifestations in MM patients, such as bone disease and amyloid cardiomyopathy.
- The gene lists generated from our computational approach were validated against internal and external datasets, confirming their applicability. The methodology showed promise in identifying candidate genes for disease progression and could be applied to other diseases to uncover novel gene pairs not highlighted by traditional analyses.
