## Supplementary File 4 for "Stage-specific gene ratios highlight genes and mechanisms related to presymptomatic and symptomatic Multiple Myeloma"

### Sheet: control_disease_70
MGUS	SMM	MM
TMEM262	TMEM262	TMEM262
APC2	APC2	APC2
LAMC3	TACC2	LAMC3
TACC2	IGF2BP3	TACC2
EDDM3A	WIF1	ADCY9
ADCY9	DMP1	ELF5
DMP1	AGER	GRIN2C
AGER	IL37	PURG
ELF5	GRIN2C	HNF4A
IL37	PURG	KRT3
GRIN2C	APOF	MUC4
PURG	IGFBP6	ZMYND10
IGFBP6	KRT3	KRT20
KRT3	MUC4	SPATA6
MUC4	NPHS1	TMEM143
NPAS1	ZMYND10	TMEM40
NPHS1	KRT20	ANGPTL8
ZMYND10	DDX4	JPH2
KRT20	TMEM143	NGB
EXD3	NGB	WFDC1
TMEM143	WFDC1	GRK1
TMEM40	GRK1	RIT2
ANGPTL8	LHX5	LHX5
JPH2	TNP2	SHOX2
NGB	TPM2	SLC2A4
WFDC1	TRPV1	TNP2
GRK1	MPPED1	MPPED1
RIT2	BIRC7	BIRC7
SHOX2	PGBD5	PGBD5
SLC2A4	CFAP43	ZNF696
TNP2	MFAP5	CFAP43
TPM2	CAPN6	PPFIA4
TRPV1	PPFIA4	MATN4
MKRN3	MATN4	XYLB
ZBTB17	XYLB	NAALADL1
PGBD5	HSFX2	COL2A1
ZNF696	CDH6	ALDH1A3
CFAP43	ACKR2	PCBP4
CAPN6	EPHA2	SYNPO2L
PPFIA4	EFR3B	ENTPD2
MATN4	GPR161	GPR6
FGF18	GCK	KCTD17
XYLB	NALF2	CHP2
RTEL1	LAMA1	MYH13
EPO	HOXB3	TBKBP1
ENTREP2	ARHGEF4	LDB3
FUT1	CADM3	MYH11
GPR6	RHBDF1	RDH8
KCTD17	IL25	RIPK4
DHRS2	SRD5A2	SPTBN4
CYP1A1	MLPH	SYP
MYH13	HHIPL2	TACR2
ST8SIA5	P2RX6	TBXA2R
LDB3	LZTS3	MAP3K12
RIPK4	MAPK8IP2	LINC01711
SPTBN4	RAB40AL	TNS4
TBXA2R	IL12B	THAP3
MAP3K12	NEFM	SV2A
MLPH	MYH6	BEST2
TNS4	SLC4A5	OVOL2
SYDE1	TNIP3	TGM4
THAP3	GREB1L	RAD52
GTF2A1L	COL8A1	SSTR5
COL8A1	FLT1	ADH1C
GABRA2	ZNF287	CYP1A1
BRINP3	SYT13	HOXB5
MBL2	ALOX12P2	UCP1
ZNF423	FUT2	ASAP2
COLEC12	MAGEA10	CDH6
DCHS1	ARSD	HHLA1
ERBB2	PIGR	WIF1
BEST2	ARMC7	COMP
OVOL2	SH3D21	RAB40A
TGM4	TMCC2	EML1
EPB41L4B	OBSL1	ZBTB7C
CDH16	UPK1A	FAM13C
SLC34A2	PLCE1	PDZD2
MST1L	BICC1	SH3BP4
COMP	BMP10	KCNE4
ATP1A2	OPRPN	FUT1
PLAT	TNMD	LPAR4
KIF26B	TM4SF4	HCRT
CBX8	MNX1	KRT85
PTH1R	ERN2	MAGEB1
TMEM35A	DLL3	MBL2
SSTR5	ADCYAP1R1	TRPM1
MMRN2	MISP	MVK
ESRP2	SYT2	MYH3
ADH1C	CRMP1	P2RX3
HOXB5	CRX	PLAT
PARVA	SPC24	PAQR5
KCNF1	AGT	NRDE2
IRGQ	DTYMK	SLC52A1
COL4A5	EFNA3	KIF26B
COX7A1	EPOR	STEAP3
RAB40A	GSTT4	ASAP3
EPYC	CBY1	ANO2
EMX2	ALS2CL	CAMK1G
SH3BP4	DECR2	G6PC2
RAB38	GDF9	RARB
ALOX12	GLI2	ZNF667
GABRP	TAGLN3	ST8SIA1
GJB5	HOXA6	TBX3
GRM6	HOXA11	TEAD3
HCRT	HTR7	CLIP2
HGFAC	IL13	LINC00472
TRPM1	STUM	ZNF442
CTAGE15	LAMA3	PSCA
MVK	CLDN18	ZFP2
NKX6-1	PDE1C	GRIP2
P2RX3	ACTL6B	PSRC1
VSIG10	DUOX1	DNAH17
SLC52A1	TREM2	PTPRR
PLSCR2	MKS1	TP73
CCL11	SUSD4	MYOT
PLA2G2F	ETNK2	MST1L
SLC18A3	RARG	MEGF8
TEAD3	REN	RIMBP2
PSCA	PAPPA2	LY6G6E
PSRC1	SH2D4A	TMEM204
DNAH17	IKZF4	SLC44A4
CYP7B1	RANBP17	JCAD
IFT140	SLC5A2	IKZF4
HSFX2	SLC18A1	SETMAR
USH1C	TBX3	KCNF1
EFS	TRH	NBL1
PTPRT	TYRO3	MACROH2A2
ADRA1D	CACNA1C	MMRN2
CNIH3	LINC01260	TUBB3
FAT2	NANOG	SLC34A2
MYT1L	APOL5	PSPN
KAZN	GRIP2	DEFA6
FLRT1	TP63	WNT3
ACKR1	CCN6	MLPH
ITGB1BP2	NRXN3	COL19A1
GHSR	CD34	KLK8
LPAR4	DSPP	KISS1
CARD10	EGFR	CDHR5
DDX51	BACE1	GIPR
KCNA10	LLGL1	IL33
ADAM11	SLC1A1	LGI1
MTNR1B	FOXRED2	GPC5
OR3A1	CHRNA3	ATP8B3
PIPOX	NQO1	IGFBP6
UNC93A	FLT4	SEMA4C
C1orf159	KAZN	PRDM16
OR2S2	DISC1	PPP1R2C
SLURP1	C6orf15
KIF17	MYH11
TRMT9B	RIPK4
PTPRR	STEAP3
RPL3L	AVPR1B
RYR1	MACROH2A2
SCN2B	DOCK6
SCNN1G	RAB3IL1
CCL23	ABCC8
TGM1	TEAD4
TP73	MYRF
GDAP1L1	CACNG1
PNPLA3	GDPD3
NRIP2	TMEM204
MYOT	TLN2
SHOX	CNTNAP1
GAPDHS	CDH15
GLRA1	RAMP2
HABP2	SLC27A5
HSD11B2	BRINP1
PBX3-DT	OSBP2
PRDM16	HSPB7
LY6G6E	LOXL2
SLC44A4	PLXNA2
WIF1	PZP
SBSPON	ALX1
EPHB4	PADI1
JCAD	EHMT2
ANO3	IQCG
TCF21	SIGLEC8
COL21A1	CRYBG2
HTR3B	H3-4
FAAP100	CLDN16
EHMT2	EHD2
POLD1	CACNB1
FNDC11	ZMAT4
IQCG	NR1I2
DLEC1	MMP15
HHLA1	FGF21
KRT84	WT1-AS
THSD1	EPB41L4B
RXFP3	INKA2
GNA11	CENPO
PFAS	OR51E2
ALDH1A3	SNCAIP
TSKS	DLEC1
CHRD	DNAH9
SEZ6L	AMPH
TNN	PRKCG
TMPRSS5	TMPRSS4
GYG2	TP53AIP1
EPHA2	PKD2L1
FGD1	SEMA4F
VSX1	DBH
ASGR1	FANCA
TPPP3	L3MBTL1
PLXNB3	HSPG2
SOBP	PLA2G3
SH2D4A	KLHDC8A
SLC9A3	PRPH
ARMC7	SLC6A7
ARSJ	TBC1D4
IBSP	TEAD3
ARL4D	ARSJ
MYOD1	INSL5
TP63	ANGPTL3
PCDHGC3	HTR2A
PLA1A	LAMC2
SNAP91	MAS1
WASF3	SLC26A4
DEFA6	RBFOX1
GPC5	ANKS1B
DZIP1	STAC
GNRH1	ARHGAP28
KCNH1	ZNF702P
NRAP	CCDC68
EMCN	CASQ2
FRMD4A	WFDC8
SYT13	TAS2R16
TM4SF4	ADH1C
TMC5	PLEKHA6
GCM1	GABRP
IL9R	CLUL1
KCNQ3	GPR21
NEFM	FOXN3-AS2
IDI2-AS1	HTR4
TBKBP1	SHROOM2
MTMR8	KRT2
TMEM151B	BCAM
KCNJ12	SMAD9
RARRES2	KLK14
SSTR3	NRAP
F2RL3	PRMT8
ADAM29	SCUBE2
OR2B6	TGM4
PKD2L2	FRMD1
BMP10	LINC00574
KCNJ1	ACSBG2
MSH4	USP6
NPY1R	FOLR1
SLC38A4	MMP11
DNAI7	HROB
MMP26	KLHL22
ANKS1B	ABCC3
SLC17A6	CROCCP2
EPPIN
TNMD
NPVF
EDDM3B
LRRC2
UGT2A3
TNIP3
ZNF702P
RPS2P45
SPACA1
IL33
LGI1
STXBP5L
CYP3A7
CYP7A1
ACRV1
ADCY2
RUNDC3A
CKMT2
PAQR3
DRD1
DSC1
EDA
N6AMT1
NPR1
LRRC36
ZNF287
RAB3IL1
RAPSN
PAPPA2
RYR3
NEUROG2
EFCAB6
TRPC3
ITGA10
ALDH1A2
WFDC8
USP6
MYLK3
PCYT1B
CLCN2
COL5A2
CRHR1
ATP8B3
DRD3
EFNB1
FAAH
OBSL1
GPR161
GCAT
FOLR1
CLCF1
ADGRA2
HLF
HPN
INSRR
MMP15
UBQLN3
PCSK2
PDE6B
PNLIPRP1
SEMA4C
AVPR2
CHRNA10
DOCK6
RAD51D
SGCA
SLC6A1
SLC12A3
SLC16A2
SLC34A1
LRRC61
SYN2
TFF1
PPP1R2C
APOLD1
SLC14A2
FOXH1
P2RX6
CROCC
TTC22
KHK
METTL8
ZNF442

### Sheet: control_disease_80
MGUS	SMM	MM
LAMC3	AGER	ADCY9
ADCY9	TMEM143	KRT3
ELF5	TMCC2	LDB3
GRIN2C	IQCG	SPTBN4
KRT3		THAP3
MUC4		SSTR5
ZMYND10
TMEM143
GRK1
TNP2
TPM2
PPFIA4
MATN4
KCTD17
LDB3
SPTBN4
TBXA2R
OVOL2
COMP
ESRP2
TRPM1
MVK
SSTR5
HCRT
TP73
EHMT2
SLC34A2
SLC44A4
JCAD
DZIP1
ARL4D
CLCF1
IFT140

### Sheet: control_disease_85
MGUS	SMM	MM
ADCY9
KRT3
GRK1
LDB3
TBXA2R
SSTR5
SLC44A4

### Sheet: disease_disease_70
MGUS-SMM	MGUS-MM	SMM-MM
ZMYND10	PPFIA4	TPM2
TMCC2	BATF3	DLX2
